# Ecological succession revisited from a temporal beta-diversity perspective

**DOI:** 10.1101/2022.09.11.507494

**Authors:** Ryosuke Nakadai, Satoshi N. Suzuki

## Abstract

1. Ecological succession, which is the community re-assembly process after a disturbance, is a study topic receiving renewed attention in relation to anthropogenic disturbance as well as one of the most classical ones in ecology. Previous studies occasionally revealed that compositional shifts decrease toward late succession stages and discussed the potential links with species life history and longevity. However, clear empirical evidence is not available until now because of limited analytical approaches. Therefore, traditional approaches used in previous studies could not quantify the relative contribution of demographic processes to apparent compositional shifts in communities.
2. In the present study, we aimed to understand ecological succession processes by revealing the patterns of temporal beta diversity based on both conventional Bray-Curtis dissimilarity and recently developed individual-based dissimilarity indices using a long-term dataset. Specifically, we used published forest inventory data from permanent forest plots in cool temperate forests along a secondary successional chronosequence, with stands at 17 to 106 years post clear-cutting.
3. We clearly demonstrated the detailed patterns of temporal beta-diversity indices (i.e., conventional Bray–Curtis dissimilarity and individual-based dissimilarity indices) based on stem number and stem basal area along long-term chronosequences across approximately one hundred years.
4. *Synthesis*. Using a long-term forest inventory dataset, this study demonstrated the link between the apparent compositional shifts and the changes in each component of the demographic processes (i.e., recruitment, growth, and mortality) during secondary forest succession in the context of temporal beta diversity. As done in this study, future research on changes in community composition during ecological successions at various sites and systems will help elucidate the relationships between temporal changes in global biodiversity and the impact of anthropogenic environmental changes.
