## Supplementary material for "Ecological succession revisited from a temporal beta-diversity perspective": Table S1, 2, 4, 5

### Sheet: Table S1
Table S1. Census years, plot size, elevation, and year of clear-cutting of tree plots in secondary forests.
Plot ID	Census years	Plot size (m2)	Elevation (m)	Year of clear cut	Range of stand age
4S9-A	1982, 1987, 1992, 2002, 2012	1022.8	1130	1906	76-106
4S9-B	1987, 1992, 2002, 2012	999.2	1100	1906	81-106
3S6	1982, 1987, 1992, 2002, 2012	837.2	990	1917	65-95
5S8	1982, 1987, 1992, 1997, 2002, 2007, 2012, 2017	1007.9	930	1921	61-96
10S1	1982, 1987, 1992, 1997, 2002, 2007, 2012, 2017	1026	780	1926	56-91
1S2-A	1987, 1992, 2002, 2012	1297.6	1200	1930	57-82
1S2-B	1982, 1987, 1992, 2002, 2012	1019.3	910	1930	52-82
1S2-C	1987, 1992, 1997, 2002, 2007, 2012, 2017	1548.2	870	1930	57-82
19S1	1982, 1987, 1992, 1997, 2002, 2007, 2012, 2017	1101.9	1190	1932	50-85
18S1A	1982, 1987, 1992, 2002, 2012	1063.6	1110	1935	47-82
12S1	1982, 1987, 1992, 1997, 2002, 2007, 2012, 2017	859.7	995	1936	46-81
21S2	1982, 1987, 1992, 1997, 2002, 2007, 2012, 2017	1056.1	1010	1939	43-78
33S2	1982, 1987, 1992, 1997, 2002, 2007, 2012, 2017	1089.7	1120	1946	36-71
18S1B	1982, 1987, 1992, 1997, 2002, 2007, 2012, 2017	1104.4	1090	1953	29-64
5S1	1982, 1987, 1992, 2002, 2012	1021.2	1080	1965	17-47

### Sheet: Table S2
Table S2 List of survey intervals and calculated beta-diversity indices.
plot	start	end	Interval years	mean years	mean stand age	dbc	dbc_loss	dbc_gain	dmr	dm	dr	de	ds	vs_QL	dBC	dBC_loss	dBC_gain	dMRG	dM	dR	dG	dE	dS	vs_QT
1S2-A	1987	1992	5	1989.5	59.5	0.055	0.05	0.005	0.07	0.0575	0.0125	0.015	0.055	0.785714	0.0658156	0.0135612	0.0522543	0.0906885	0.0259977	0.00170873	0.0672154	0.0248729	0.0658156	0.725732
1S2-A	1992	2002	10	1997	67	0.0730337	0.0730337	0	0.101124	0.0870787	0.0140449	0.0280899	0.0730337	0.722222	0.0900892	0.0179765	0.0721127	0.130939	0.0384017	0.00487563	0.0960852	0.0408503	0.0900892	0.688021
1S2-A	2002	2012	10	2007	77	0.117845	0.114478	0.003367	0.144781	0.127946	0.016835	0.026936	0.117845	0.813953	0.131189	0.0302405	0.100948	0.186824	0.0576159	0.00152214	0.146377	0.0556359	0.131189	0.702202
1S2-B	1982	1987	5	1984.5	54.5	0.0433276	0.0363951	0.00693241	0.0537262	0.0415945	0.0121317	0.0103986	0.0433276	0.806452	0.0588958	0.0219245	0.0369713	0.0913024	0.0380336	0.0024602	0.0535282	0.0324065	0.0588958	0.645064
1S2-B	1987	1992	5	1989.5	59.5	0.0740038	0.0683112	0.0056926	0.0967742	0.0796964	0.0170778	0.0227704	0.0740038	0.764706	0.0598575	0.016377	0.0434805	0.0994209	0.036076	0.00341567	0.0637497	0.0395635	0.0598575	0.602061
1S2-B	1992	2002	10	1997	67	0.0877193	0.0855263	0.00219298	0.105263	0.0942982	0.0109649	0.0175439	0.0877193	0.833333	0.0777511	0.0108056	0.0669455	0.119411	0.0316356	0.00209058	0.0937149	0.04166	0.0777511	0.651121
1S2-B	2002	2012	10	2007	77	0.11811	0.107612	0.0104987	0.139108	0.11811	0.0209974	0.0209974	0.11811	0.849057	0.0786885	0.0273662	0.0513223	0.155246	0.0656449	0.0042694	0.0932923	0.0765573	0.0786885	0.506864
1S2-C	1987	1992	5	1989.5	59.5	0.0549451	0.0392465	0.0156986	0.0800628	0.0518053	0.0282575	0.0251177	0.0549451	0.686275	0.0736425	0.00771979	0.0659227	0.111735	0.0267473	0.00545908	0.0863995	0.0380921	0.0736425	0.659084
1S2-C	1992	1997	5	1994.5	64.5	0.0657673	0.0573356	0.0084317	0.0758853	0.0623946	0.0134907	0.010118	0.0657673	0.866667	0.0332295	0.0179072	0.0153223	0.061168	0.0315587	0.00189304	0.0285064	0.0279385	0.0332295	0.54325
1S2-C	1997	2002	5	1999.5	69.5	0.0442804	0.0424354	0.00184502	0.0442804	0.0424354	0.00184502	0	0.0442804	1	0.0544316	0.0147929	0.0396388	0.0725131	0.0238336	0.000209685	0.0509388	0.0180815	0.0544316	0.750645
1S2-C	2002	2007	5	2004.5	74.5	0.0462777	0.0422535	0.00402414	0.0503018	0.0442656	0.00603622	0.00402414	0.0462777	0.92	0.0497347	0.0287491	0.0209856	0.0624216	0.0336035	0.000810493	0.0288146	0.012687	0.0497347	0.796754
1S2-C	2007	2012	5	2009.5	79.5	0.0695652	0.0543478	0.0152174	0.0782609	0.0586957	0.0195652	0.00869565	0.0695652	0.888889	0.0500291	0.0053679	0.0446612	0.0827419	0.0215186	0.00209885	0.0628399	0.0327128	0.0500291	0.604641
1S2-C	2012	2017	5	2014.5	84.5	0.044289	0.041958	0.002331	0.0536131	0.04662	0.00699301	0.00932401	0.044289	0.826087	0.0496929	0.0232738	0.0264191	0.0640149	0.0304348	0.000577029	0.0341294	0.014322	0.0496929	0.776271
3S6	1982	1987	5	1984.5	67.5	0.0252525	0.0176768	0.00757576	0.0353535	0.0227273	0.0126263	0.010101	0.0252525	0.714286	0.0646717	0.00276348	0.0619082	0.0822309	0.0115258	0.00203643	0.0737317	0.0175591	0.0646717	0.786465
3S6	1987	1992	5	1989.5	72.5	0.0473684	0.0394737	0.00789474	0.0684211	0.05	0.0184211	0.0210526	0.0473684	0.692308	0.0781651	0.0335362	0.044629	0.0943469	0.0415693	0.00277722	0.052632	0.0161818	0.0781651	0.828486
3S6	1992	2002	10	1997	80	0.0853994	0.0550964	0.030303	0.123967	0.0743802	0.0495868	0.0385675	0.0853994	0.688889	0.108989	0.0171558	0.0918331	0.152725	0.0390239	0.00782571	0.118412	0.0437361	0.108989	0.713628
3S6	2002	2012	10	2007	90	0.084058	0.0550725	0.0289855	0.113043	0.0695652	0.0434783	0.0289855	0.084058	0.74359	0.155124	0.0394667	0.115657	0.187451	0.0556304	0.00516946	0.145018	0.0323275	0.155124	0.827542
4S9-A	1982	1987	5	1984.5	78.5	0.0420561	0.0327103	0.00934579	0.0654206	0.0443925	0.021028	0.0233645	0.0420561	0.642857	0.0555185	0.00772456	0.0477939	0.0800298	0.0199802	0.00228214	0.0613091	0.0245113	0.0555185	0.693723
4S9-A	1987	1992	5	1989.5	83.5	0.0364964	0.026764	0.00973236	0.0705596	0.0437956	0.026764	0.0340633	0.0364964	0.517241	0.0441595	0.0134903	0.0306692	0.055845	0.019278	0.00412086	0.0335342	0.0116855	0.0441595	0.790752
4S9-A	1992	2002	10	1997	91	0.0714286	0.0510204	0.0204082	0.132653	0.0816327	0.0510204	0.0612245	0.0714286	0.538462	0.0941109	0.0401384	0.0539726	0.119052	0.0525996	0.00482389	0.0656763	0.0249413	0.0941109	0.790501
4S9-A	2002	2012	10	2007	101	0.100775	0.0413437	0.0594315	0.152455	0.0671835	0.0852713	0.0516796	0.100775	0.661017	0.110063	0.0204297	0.0896338	0.147529	0.0391625	0.0119828	0.106664	0.0374656	0.110063	0.746046
4S9-B	1987	1992	5	1989.5	83.5	0.0566038	0.0440252	0.0125786	0.0691824	0.0503145	0.0188679	0.0125786	0.0566038	0.818182	0.0544646	0.0222861	0.0321785	0.059754	0.0230194	0.00116112	0.0368856	0.00528937	0.0544646	0.911481
4S9-B	1992	2002	10	1997	91	0.126761	0.105634	0.0211268	0.183099	0.133803	0.0492958	0.056338	0.126761	0.692308	0.112189	0.05415	0.0580393	0.142477	0.069294	0.00380112	0.0745548	0.0302878	0.112189	0.78742
4S9-B	2002	2012	10	2007	101	0.102362	0.0629921	0.0393701	0.11811	0.0708661	0.0472441	0.015748	0.102362	0.866667	0.113806	0.0196691	0.0941373	0.131991	0.0287615	0.00250848	0.112002	0.018185	0.113806	0.862226
5S1	1982	1987	5	1984.5	19.5	0.159574	0.0132979	0.146277	0.164894	0.0159574	0.148936	0.00531915	0.159574	0.967742	0.222438	0.00157011	0.220868	0.258379	0.0192836	0.0679695	0.206455	0.0359407	0.222438	0.860899
5S1	1987	1992	5	1989.5	24.5	0.102845	0.0153173	0.0875274	0.133479	0.0306346	0.102845	0.0306346	0.102845	0.770492	0.200179	0.0115863	0.188593	0.228113	0.025553	0.0808581	0.138565	0.0279335	0.200179	0.877545
5S1	1992	2002	10	1997	32	0.116998	0.0993377	0.01766	0.165563	0.12362	0.0419426	0.0485651	0.116998	0.706667	0.183496	0.0248046	0.158691	0.280267	0.0731901	0.0139225	0.239394	0.096771	0.183496	0.654718
5S1	2002	2012	10	2007	42	0.171504	0.134565	0.0369393	0.224274	0.16095	0.0633245	0.0527704	0.171504	0.764706	0.189517	0.0384753	0.151042	0.256247	0.0718402	0.0111097	0.209625	0.0667297	0.189517	0.739589
5S8	1982	1987	5	1984.5	63.5	0.0409357	0.0409357	0	0.0526316	0.0467836	0.00584795	0.0116959	0.0409357	0.777778	0.0556637	0.0202723	0.0353914	0.0806681	0.0318731	0.000803654	0.0504106	0.0250043	0.0556637	0.690034
5S8	1987	1992	5	1989.5	68.5	0.0779221	0.0714286	0.00649351	0.0909091	0.0779221	0.012987	0.012987	0.0779221	0.857143	0.0966872	0.043286	0.0534011	0.1185	0.0541926	0.00163088	0.0668679	0.0218132	0.0966872	0.815923
5S8	1992	1997	5	1994.5	73.5	0.0902256	0.0902256	0	0.0902256	0.0902256	0	0	0.0902256	1	0.064082	0.0272497	0.0368322	0.0810452	0.0356887	0	0.0475115	0.0169633	0.064082	0.790694
5S8	1997	2002	5	1999.5	78.5	0.0643777	0.0515021	0.0128755	0.0729614	0.055794	0.0171674	0.00858369	0.0643777	0.882353	0.0571023	0.0202126	0.0368898	0.0690699	0.0249917	0.00166439	0.0442924	0.0119676	0.0571023	0.826733
5S8	2002	2007	5	2004.5	83.5	0.0377358	0.0330189	0.00471698	0.0566038	0.0424528	0.0141509	0.0188679	0.0377358	0.666667	0.0433942	0.0184397	0.0249546	0.0609735	0.0267711	0.00144142	0.0338705	0.0175792	0.0433942	0.711691
5S8	2007	2012	5	2009.5	88.5	0.0505051	0.0454545	0.00505051	0.0606061	0.0505051	0.010101	0.010101	0.0505051	0.833333	0.0635024	0.0237535	0.0397489	0.0759341	0.0293709	0.00103967	0.0476948	0.0124316	0.0635024	0.836284
5S8	2012	2017	5	2014.5	93.5	0.0582011	0.047619	0.010582	0.0582011	0.047619	0.010582	0	0.0582011	1	0.0486784	0.0129004	0.035778	0.0535889	0.0151893	0.000691283	0.0391859	0.00491046	0.0486784	0.908368
10S1	1982	1987	5	1984.5	58.5	0.0557377	0.0393443	0.0163934	0.0557377	0.0393443	0.0163934	0	0.0557377	1	0.0706548	0.0185852	0.0520696	0.101224	0.0338698	0.0020148	0.069907	0.0305691	0.0706548	0.698005
10S1	1987	1992	5	1989.5	63.5	0.0413793	0.0344828	0.00689655	0.0482759	0.037931	0.0103448	0.00689655	0.0413793	0.857143	0.0586236	0.0127937	0.0458299	0.0645083	0.0151778	0.00117575	0.0505909	0.00588468	0.0586236	0.908776
10S1	1992	1997	5	1994.5	68.5	0.04	0.0327273	0.00727273	0.04	0.0327273	0.00727273	0	0.04	1	0.0497951	0.00765108	0.042144	0.0535618	0.00949599	0.000676043	0.0453578	0.00376666	0.0497951	0.929676
10S1	1997	2002	5	1999.5	73.5	0.0692308	0.05	0.0192308	0.0769231	0.0538462	0.0230769	0.00769231	0.0692308	0.9	0.0741781	0.0286672	0.0455109	0.0831885	0.0331724	0.00221262	0.0502033	0.00901037	0.0741781	0.891687
10S1	2002	2007	5	2004.5	78.5	0.044898	0.0326531	0.0122449	0.044898	0.0326531	0.0122449	0	0.044898	1	0.0421972	0.0136459	0.0285513	0.0440558	0.0139853	0.00101663	0.0299233	0.00185863	0.0421972	0.957812
10S1	2007	2012	5	2009.5	83.5	0.0508475	0.0338983	0.0169492	0.0677966	0.0423729	0.0254237	0.0169492	0.0508475	0.75	0.0561684	0.0142172	0.0419512	0.0690004	0.0205554	0.00187424	0.0488455	0.012832	0.0561684	0.81403
10S1	2012	2017	5	2014.5	88.5	0.038961	0.025974	0.012987	0.047619	0.030303	0.017316	0.00865801	0.038961	0.818182	0.0370289	0.0069659	0.030063	0.0511081	0.0139814	0.00119141	0.0372748	0.0140791	0.0370289	0.724522
12S1	1982	1987	5	1984.5	48.5	0.0353698	0.0257235	0.0096463	0.0353698	0.0257235	0.0096463	0	0.0353698	1	0.0494791	0.000246634	0.0492325	0.0683019	0.00965802	0.00191057	0.0601456	0.0188228	0.0494791	0.724418
12S1	1987	1992	5	1989.5	53.5	0.0639731	0.047138	0.016835	0.0841751	0.0572391	0.026936	0.020202	0.0639731	0.76	0.045007	0.0162319	0.0287751	0.0914413	0.0393826	0.00472932	0.0496807	0.0464343	0.045007	0.492195
12S1	1992	1997	5	1994.5	58.5	0.0671378	0.0459364	0.0212014	0.0883392	0.0565371	0.0318021	0.0212014	0.0671378	0.76	0.066188	0.0253245	0.0408635	0.0965156	0.0404883	0.00503869	0.0537281	0.0303276	0.066188	0.685775
12S1	1997	2002	5	1999.5	63.5	0.083004	0.083004	0	0.114625	0.0988142	0.0158103	0.0316206	0.083004	0.724138	0.0679147	0.0505969	0.0173177	0.121005	0.0770961	0.00252224	0.0431731	0.05309	0.0679147	0.561257
12S1	2002	2007	5	2004.5	68.5	0.0567686	0.0349345	0.0218341	0.0829694	0.0480349	0.0349345	0.0262009	0.0567686	0.684211	0.0507046	0.010016	0.0406886	0.0826118	0.025698	0.00501352	0.0547414	0.0319072	0.0507046	0.613769
12S1	2007	2012	5	2009.5	73.5	0.0540541	0.036036	0.018018	0.0810811	0.0495495	0.0315315	0.027027	0.0540541	0.666667	0.0567632	0.0091742	0.047589	0.0875206	0.0244411	0.0039522	0.062843	0.0307574	0.0567632	0.648569
12S1	2012	2017	5	2014.5	78.5	0.0945274	0.0895522	0.00497512	0.0945274	0.0895522	0.00497512	0	0.0945274	1	0.0568922	0.0409558	0.0159364	0.089569	0.0569727	0.00054734	0.0331101	0.0326768	0.0568922	0.635177
18S1A	1982	1987	5	1984.5	49.5	0.0779221	0.0292208	0.0487013	0.0909091	0.0357143	0.0551948	0.012987	0.0779221	0.857143	0.0805825	0.00377327	0.0768092	0.15016	0.038562	0.00914857	0.114143	0.0695775	0.0805825	0.536644
18S1A	1987	1992	5	1989.5	54.5	0.0649351	0.0422078	0.0227273	0.0844156	0.0519481	0.0324675	0.0194805	0.0649351	0.769231	0.123345	0.05006	0.0732853	0.161847	0.0693109	0.00462589	0.0963834	0.0385017	0.123345	0.762111
18S1A	1992	2002	10	1997	62	0.0839161	0.0699301	0.013986	0.125874	0.0909091	0.034965	0.041958	0.0839161	0.666667	0.145237	0.0357255	0.109512	0.204366	0.06529	0.00452102	0.155475	0.0591291	0.145237	0.710671
18S1A	2002	2012	10	2007	72	0.106227	0.047619	0.0586081	0.150183	0.0695971	0.0805861	0.043956	0.106227	0.707317	0.133111	0.0184049	0.114706	0.188976	0.0463375	0.00748321	0.156277	0.0558652	0.133111	0.704379
18S1B	1982	1987	5	1984.5	31.5	0.0701107	0.0184502	0.0516605	0.0848708	0.0258303	0.0590406	0.0147601	0.0701107	0.826087	0.129473	0.00104761	0.128425	0.153486	0.0130345	0.0173165	0.140426	0.0240128	0.129473	0.84355
18S1B	1987	1992	5	1989.5	36.5	0.0851064	0.0390071	0.0460993	0.0921986	0.0425532	0.0496454	0.0070922	0.0851064	0.923077	0.102046	0.00147975	0.100567	0.14305	0.0219377	0.0137599	0.120262	0.0410032	0.102046	0.713363
18S1B	1992	1997	5	1994.5	41.5	0.0392857	0.0267857	0.0125	0.0464286	0.0303571	0.0160714	0.00714286	0.0392857	0.846154	0.0799374	0.0129464	0.066991	0.0929722	0.0193552	0.00294663	0.0760444	0.0130348	0.0799374	0.859799
18S1B	1997	2002	5	1999.5	46.5	0.0500928	0.0371058	0.012987	0.0500928	0.0371058	0.012987	0	0.0500928	1	0.0716095	0.0160869	0.0555226	0.114664	0.0376057	0.00213205	0.0809945	0.0430541	0.0716095	0.624518
18S1B	2002	2007	5	2004.5	51.5	0.077551	0.0755102	0.00204082	0.102041	0.0877551	0.0142857	0.0244898	0.077551	0.76	0.0803596	0.0498193	0.0305403	0.133992	0.0766213	0.00474987	0.0555434	0.0536321	0.0803596	0.599736
18S1B	2007	2012	5	2009.5	56.5	0.0660592	0.0501139	0.0159453	0.0979499	0.0660592	0.0318907	0.0318907	0.0660592	0.674419	0.0788019	0.0215882	0.0572136	0.130909	0.0476418	0.00423718	0.0858118	0.0521072	0.0788019	0.601959
18S1B	2012	2017	5	2014.5	61.5	0.0565111	0.04914	0.00737101	0.0663391	0.0540541	0.012285	0.00982801	0.0565111	0.851852	0.0587766	0.0175617	0.0412148	0.0757889	0.0259604	0.0013328	0.0509674	0.0170123	0.0587766	0.775531
19S1	1982	1987	5	1984.5	52.5	0.0555556	0.0320513	0.0235043	0.0641026	0.0363248	0.0277778	0.00854701	0.0555556	0.866667	0.0629567	0.0031127	0.059844	0.0819517	0.0125823	0.00448859	0.0693824	0.018995	0.0629567	0.768217
19S1	1987	1992	5	1989.5	57.5	0.0467706	0.0400891	0.00668151	0.0556793	0.0445434	0.0111359	0.00890869	0.0467706	0.84	0.0667667	0.0113355	0.0554312	0.0969058	0.0264051	0.0015078	0.0741057	0.0301391	0.0667667	0.688986
19S1	1992	1997	5	1994.5	62.5	0.0380952	0.0380952	0	0.0428571	0.0404762	0.00238095	0.0047619	0.0380952	0.888889	0.0291153	0.00172012	0.0273951	0.0464565	0.0103072	0.000262903	0.0372222	0.0173413	0.0291153	0.626721
19S1	1997	2002	5	1999.5	67.5	0.0572917	0.0546875	0.00260417	0.0572917	0.0546875	0.00260417	0	0.0572917	1	0.0488416	0.0214496	0.027392	0.0711982	0.0322207	0.000254798	0.0402826	0.0223566	0.0488416	0.685995
19S1	2002	2007	5	2004.5	72.5	0.0608696	0.057971	0.00289855	0.0724638	0.0637681	0.00869565	0.0115942	0.0608696	0.84	0.0409674	0.00650217	0.0344652	0.0705098	0.0183581	0.000748529	0.0541886	0.0295423	0.0409674	0.581018
19S1	2007	2012	5	2009.5	77.5	0.0705128	0.0576923	0.0128205	0.0897436	0.0673077	0.0224359	0.0192308	0.0705128	0.785714	0.0511906	0.00736676	0.0438238	0.0712602	0.0174016	0.00175006	0.0549732	0.0200696	0.0511906	0.718361
19S1	2012	2017	5	2014.5	82.5	0.0604982	0.0604982	0	0.0604982	0.0604982	0	0	0.0604982	1	0.0258872	0.0126318	0.0132554	0.0657962	0.0321104	0	0.0348601	0.039909	0.0258872	0.393446
21S2	1982	1987	5	1984.5	45.5	0.0552147	0.0347648	0.0204499	0.0797546	0.0470348	0.0327198	0.0245399	0.0552147	0.692308	0.112236	0.0244927	0.0877432	0.155395	0.0460721	0.00861271	0.111988	0.0431589	0.112236	0.722263
21S2	1987	1992	5	1989.5	50.5	0.0644491	0.033264	0.031185	0.0935551	0.047817	0.045738	0.029106	0.0644491	0.688889	0.100044	0.0135667	0.086477	0.140152	0.033621	0.0086636	0.108485	0.0401084	0.100044	0.713822
21S2	1992	1997	5	1994.5	55.5	0.0384615	0.034188	0.0042735	0.042735	0.0363248	0.00641026	0.0042735	0.0384615	0.9	0.0615828	0.0149192	0.0466635	0.0945868	0.0313672	0.000959822	0.0663935	0.0330041	0.0615828	0.651071
21S2	1997	2002	5	1999.5	60.5	0.0604651	0.0581395	0.00232558	0.0651163	0.0604651	0.00465116	0.00465116	0.0604651	0.928571	0.0572442	0.0112616	0.0459826	0.0813846	0.0230195	0.000616825	0.0612876	0.0241405	0.0572442	0.703378
21S2	2002	2007	5	2004.5	65.5	0.0777202	0.0647668	0.0129534	0.0829016	0.0673575	0.015544	0.00518135	0.0777202	0.9375	0.0893709	0.0291793	0.0601916	0.115962	0.0424749	0.00180294	0.0772197	0.0265913	0.0893709	0.77069
21S2	2007	2012	5	2009.5	70.5	0.107955	0.0738636	0.0340909	0.119318	0.0795455	0.0397727	0.0113636	0.107955	0.904762	0.0691631	0.011441	0.0577222	0.11909	0.0364045	0.00384062	0.0855937	0.0499271	0.0691631	0.580763
21S2	2012	2017	5	2014.5	75.5	0.0481928	0.0331325	0.0150602	0.060241	0.0391566	0.0210843	0.0120482	0.0481928	0.8	0.0567501	0.0221515	0.0345986	0.063534	0.0246866	0.00194918	0.0383119	0.00678395	0.0567501	0.893223
33S2	1982	1987	5	1984.5	38.5	0.070568	0.0275387	0.0430293	0.0843373	0.0344234	0.0499139	0.0137694	0.070568	0.836735	0.111287	0.00671136	0.104576	0.164852	0.0334935	0.013991	0.132974	0.0535643	0.111287	0.675076
33S2	1987	1992	5	1989.5	43.5	0.0513699	0.0308219	0.0205479	0.0582192	0.0342466	0.0239726	0.00684932	0.0513699	0.882353	0.0773188	0.00603242	0.0712864	0.111477	0.0231117	0.00589593	0.0898824	0.0341586	0.0773188	0.693583
33S2	1992	1997	5	1994.5	48.5	0.0469314	0.0451264	0.00180505	0.0505415	0.0469314	0.00361011	0.00361011	0.0469314	0.928571	0.0493272	0.0074601	0.0418671	0.084723	0.025158	0.0006754	0.0625746	0.0353958	0.0493272	0.582218
33S2	1997	2002	5	1999.5	53.5	0.100204	0.0920245	0.00817996	0.104294	0.0940695	0.0102249	0.00408998	0.100204	0.960784	0.0670711	0.0153115	0.0517596	0.111246	0.0373929	0.00162412	0.0778522	0.0441749	0.0670711	0.602908
33S2	2002	2007	5	2004.5	58.5	0.0961538	0.0865385	0.00961538	0.100962	0.0889423	0.0120192	0.00480769	0.0961538	0.952381	0.0481363	0.0206309	0.0275053	0.0756064	0.0343355	0.00151886	0.0413977	0.0274702	0.0481363	0.636669
33S2	2007	2012	5	2009.5	63.5	0.0972973	0.0675676	0.0297297	0.108108	0.072973	0.0351351	0.0108108	0.0972973	0.9	0.073126	0.0228523	0.0502737	0.11061	0.0415945	0.00396832	0.069573	0.0374843	0.073126	0.661114
33S2	2012	2017	5	2014.5	68.5	0.0650888	0.0591716	0.00591716	0.0650888	0.0591716	0.00591716	0	0.0650888	1	0.0497872	0.0152229	0.0345643	0.0762525	0.0283283	0.000614194	0.0496593	0.0264652	0.0497872	0.652926

### Sheet: Table S4
Table S4 Results of a generalised additive mixed model based on the best models selected using an Akaike information criterion (AIC) comparison for temporal beta-diversity indices based on (a) stem number and (b) stem basal area.
	Stand age				Mean calendar year				Survey interval				Plot area				Adj R2
	edf	P-values			β	P-values			β	P-values			β	P-values
(a) temporal beta-diversity indices based on number of stems
db	3.1	<0.001	***		0.0009787	<0.001	***		0.007637	<0.001	***		–	–	–		0.452053
dc	6.838	<0.001	***		–	–	–		–	–	–		–	–	–		0.708003
(b) temporal beta-diversity indices based on basal areas
dB	–	–			0.0002016	0.14284			0.0021073	0.00327	**		–	–	–		0.124435
dC	5.295	<0.001	***		–	–	–		0.008553	<0.001	***		–	–	–		0.83171
edf and β indicate the effective degrees of freedom and the regression coefficients of each explanatory variable, respectively. Adj R2 is the adjusted R-squared value for the complete model.
Note: Significance: .<0.1, *<0.05, **<0.01, ***<0.001. When a null model was chosen, † is added into the column of Adj R2 for whole model.

### Sheet: Table S5
Table S5 Results of the generalised additive mixed model comparison for each index. The selected best models are shown in Table 1 and S4.
bc
	(Intercept)	area	s(stand_age)	interval_years	mean_years	df	logLik	AIC	delta	weight
15	-1.81839	NA	+	0.00867002	0.00091905	7	206.289	-398.579	0	0.637649
16	-1.86625	-1.11e-05	+	0.00862374	0.0009491	8	206.672	-397.345	1.23432	0.343996
13	-0.632253	NA	NA	0.00715114	0.00033025	5	199.395	-388.789	9.78946	0.0047734
5	0.0230136	NA	NA	0.00788608	NA	4	198.359	-388.718	9.86055	0.00460671
7	0.0170704	NA	+	0.00884395	NA	6	200.189	-388.378	10.2008	0.00388597
14	-0.634187	-9.32e-06	NA	0.00711503	0.00033633	6	199.455	-386.91	11.6685	0.00186553
6	0.0296175	-6.07e-06	NA	0.00786889	NA	5	198.386	-386.772	11.8068	0.0017409
8	0.0214013	-3.94e-06	+	0.00882523	NA	7	200.225	-386.451	12.1283	0.00148237
9	-1.44554	NA	NA	NA	0.00075955	4	188.186	-368.372	30.207	1.76e-07
11	-2.56675	NA	+	NA	0.00132088	6	189.499	-366.998	31.5814	8.85e-08
10	-1.43479	-2.06e-05	NA	NA	0.00076519	5	188.366	-366.731	31.8479	7.74e-08
12	-2.62091	-2.71e-05	+	NA	0.0013625	7	189.874	-365.749	32.8301	4.74e-08
1	0.0717322	NA	NA	NA	NA	3	183.557	-361.114	37.4648	4.67e-09
3	0.071731	NA	+	NA	NA	5	185.029	-360.058	38.5213	2.75e-09
2	0.0879974	-1.52e-05	NA	NA	NA	4	183.667	-359.334	39.2446	1.92e-09
4	0.0860142	-1.33e-05	+	NA	NA	6	185.086	-358.172	40.4065	1.07e-09
mr
	(Intercept)	area	s(stand_age)	interval_years	mean_years	df	logLik	AIC	delta	weight
15	-1.81902	NA	+	0.0134387	0.000914036	7	192.378	-370.757	0	0.386438
16	-1.88337	-2.52608e-05	+	0.0134479	0.000959712	8	193.071	-370.142	0.615161	0.284118
5	0.0132213	NA	NA	0.0124313	NA	4	188.245	-368.489	2.26771	0.124352
13	-0.444533	NA	NA	0.0118936	0.000230789	5	188.632	-367.264	3.49281	0.0673947
6	0.0321142	-1.74323e-05	NA	0.0123926	NA	5	188.414	-366.828	3.92902	0.054188
7	0.00308545	NA	+	0.0140322	NA	6	188.982	-365.965	4.79181	0.0352007
14	-0.445796	-1.98128e-05	NA	0.0118305	0.000242227	6	188.841	-365.681	5.0757	0.0305426
8	0.0178251	-1.36973e-05	+	0.0140152	NA	7	189.299	-364.597	6.15934	0.0177662
9	-1.8263	NA	NA	NA	0.000959454	4	167.911	-327.823	42.9339	1.83695e-10
10	-1.80027	-3.86667e-05	NA	NA	0.000967118	5	168.25	-326.5	44.2565	9.48205e-11
11	-2.65942	NA	+	NA	0.0013766	6	168.263	-324.527	46.2299	3.53499e-11
12	-2.74048	-4.38965e-05	+	NA	0.00144067	7	168.719	-323.439	47.3178	2.05187e-11
3	0.0901699	NA	+	NA	NA	5	165.662	-321.324	49.4325	7.12768e-12
1	0.0902295	NA	NA	NA	NA	3	163.325	-320.65	50.107	5.08722e-12
4	0.121368	-2.9158e-05	+	NA	NA	6	165.818	-319.636	51.1207	3.06451e-12
2	0.124244	-3.18213e-05	NA	NA	NA	4	163.585	-319.17	51.5872	2.42697e-12
m
	(Intercept)	area	s(stand_age)	interval_years	mean_years	df	logLik	AIC	delta	weight
15	-1.81067	NA	+	0.0101624	0.000906226	7	208.534	-403.068	0	0.656179
16	-1.83155	-5.64769e-06	+	0.0101389	0.000919777	8	208.594	-401.188	1.88002	0.256319
13	-1.23267	NA	NA	0.00871708	0.000621083	5	203.958	-397.917	5.15181	0.0499252
14	-1.22986	8.86979e-07	NA	0.00872625	0.000619173	6	203.96	-395.92	7.14794	0.018402
7	-0.00227785	NA	+	0.0105109	NA	6	203.359	-394.718	8.35016	0.0100881
5	0.00475338	NA	NA	0.00933845	NA	4	200.391	-392.781	10.2871	0.00382998
8	-0.00482738	2.34638e-06	+	0.0105167	NA	7	203.365	-392.73	10.338	0.00373387
6	-0.0018395	5.83723e-06	NA	0.00939472	NA	5	200.468	-390.937	12.1318	0.00152281
9	-2.02764	NA	NA	NA	0.00104545	4	184.336	-360.672	42.3968	4.08014e-10
10	-2.03067	-9.99633e-06	NA	NA	0.00105231	5	184.425	-358.849	44.2194	1.64021e-10
11	-2.34998	NA	+	NA	0.00120749	6	184.58	-357.16	45.9089	7.04746e-11
12	-2.39333	-1.61843e-05	+	NA	0.00123787	7	184.724	-355.447	47.6213	2.9935e-11
3	0.0621505	NA	+	NA	NA	5	180.627	-351.255	51.8138	3.6796e-12
1	0.0601616	NA	NA	NA	NA	3	178.148	-350.297	52.7716	2.27941e-12
4	0.0663398	-3.90879e-06	+	NA	NA	6	180.633	-349.266	53.802	1.36168e-12
2	0.0648246	-4.38065e-06	NA	NA	NA	4	178.172	-348.344	54.7248	8.58376e-13
r
	(Intercept)	area	s(stand_age)	interval_years	mean_years	df	logLik	AIC	delta	weight
7	0.00722383	NA	+	0.00319646	NA	6	225.148	-438.295	0	0.403325
8	0.0238008	-1.53996e-05	+	0.00318108	NA	7	225.82	-437.639	0.656223	0.290508
15	0.225179	NA	+	0.00326051	-0.000109297	7	225.28	-436.56	1.73519	0.16938
16	0.178287	-1.46769e-05	+	0.00322582	-7.78529e-05	8	225.888	-435.777	2.51865	0.114482
3	0.0267732	NA	+	NA	NA	5	220.423	-430.846	7.44938	0.00972842
4	0.0460166	-1.7999e-05	+	NA	NA	6	221.03	-430.06	8.23492	0.00656847
11	0.0507791	NA	+	NA	-1.20182e-05	6	220.424	-428.849	9.44689	0.00358334
12	0.00694098	-1.81841e-05	+	NA	1.96614e-05	7	221.034	-428.067	10.2281	0.0024247
13	0.723326	NA	NA	0.00297587	-0.000357232	5	200.598	-391.196	47.0997	2.38824e-11
5	0.0150456	NA	NA	0.00210375	NA	4	199.339	-390.678	47.6172	1.84381e-11
1	0.0281475	NA	NA	NA	NA	3	198.106	-390.212	48.0833	1.46048e-11
14	0.726715	-2.5134e-05	NA	0.00291415	-0.000345278	6	201.026	-390.051	48.244	1.34776e-11
6	0.0458353	-2.86682e-05	NA	0.00208337	NA	5	199.845	-389.69	48.6054	1.12494e-11
2	0.0615797	-3.12629e-05	NA	NA	NA	4	198.625	-389.25	49.0454	9.02774e-12
9	0.371438	NA	NA	NA	-0.000171834	4	198.444	-388.887	49.4079	7.53109e-12
10	0.389472	-3.00648e-05	NA	NA	-0.000164767	5	198.936	-387.871	50.424	4.53139e-12
vs_QL
	(Intercept)	area	s(stand_age)	interval_years	mean_years	df	logLik	AIC	delta	weight
13	-3.06209	NA	NA	-0.0203684	0.0020038	5	68.3335	-126.667	0	0.218733
5	0.914606	NA	NA	-0.0160365	NA	4	67.0103	-126.021	0.646507	0.158317
14	-2.97408	9.58e-05	NA	-0.0200231	0.00190747	6	68.8623	-125.725	0.942384	0.136546
15	-6.49919	NA	+	-0.0191165	0.00372074	7	69.8305	-125.661	1.00602	0.132269
6	0.792994	0.0001142	NA	-0.0160804	NA	5	67.6514	-125.303	1.36419	0.110582
16	-6.22626	8.12e-05	+	-0.0188481	0.00353987	8	70.267	-124.534	2.1331	0.0752863
1	0.814696	NA	NA	NA	NA	3	64.6586	-123.317	3.34987	0.0409731
2	0.671503	0.00013415	NA	NA	NA	4	65.2545	-122.509	4.15809	0.0273525
7	0.913444	NA	+	-0.0158261	NA	6	67.0194	-122.039	4.62821	0.0216228
9	-0.633484	NA	NA	NA	0.00072492	4	64.8557	-121.711	4.95568	0.018357
8	0.791759	0.00011398	+	-0.0158119	NA	7	67.6682	-121.336	5.33054	0.0152195
11	-5.44497	NA	+	NA	0.00313428	6	66.5404	-121.081	5.58631	0.0133925
10	-0.670849	0.00012933	NA	NA	0.00067451	5	65.4253	-120.851	5.81641	0.011937
12	-5.19242	0.00010604	+	NA	0.00295117	7	67.007	-120.014	6.65292	0.00785688
3	0.815384	NA	+	NA	NA	5	64.8738	-119.748	6.91938	0.00687683
4	0.674518	0.00013201	+	NA	NA	6	65.4889	-118.978	7.68913	0.00467995
vs_mr
	(Intercept)	area	s(stand_age)	interval_years	mean_years	df	logLik	AIC	delta	weight
15	-1.81839	NA	+	0.00867002	0.000919049	7	206.289	-398.579	0	0.637649
16	-1.86625	-1.11496e-05	+	0.00862374	0.000949099	8	206.672	-397.345	1.23432	0.343996
13	-0.632253	NA	NA	0.00715114	0.000330253	5	199.395	-388.789	9.78946	0.0047734
5	0.0230135	NA	NA	0.00788608	NA	4	198.359	-388.718	9.86055	0.00460671
7	0.0170704	NA	+	0.00884395	NA	6	200.189	-388.378	10.2008	0.00388597
14	-0.634187	-9.32358e-06	NA	0.00711503	0.000336328	6	199.455	-386.91	11.6685	0.00186553
6	0.0296175	-6.07054e-06	NA	0.00786889	NA	5	198.386	-386.772	11.8068	0.0017409
8	0.0214013	-3.93642e-06	+	0.00882523	NA	7	200.225	-386.451	12.1283	0.00148237
9	-1.44554	NA	NA	NA	0.00075955	4	188.186	-368.372	30.207	1.75876e-07
11	-2.56675	NA	+	NA	0.00132088	6	189.499	-366.998	31.5814	8.84658e-08
10	-1.43479	-2.05768e-05	NA	NA	0.000765187	5	188.366	-366.731	31.8479	7.74297e-08
12	-2.62091	-2.71176e-05	+	NA	0.0013625	7	189.874	-365.749	32.8301	4.73835e-08
1	0.0717322	NA	NA	NA	NA	3	183.557	-361.114	37.4648	4.6689e-09
3	0.071731	NA	+	NA	NA	5	185.029	-360.058	38.5213	2.75284e-09
2	0.0879974	-1.52085e-05	NA	NA	NA	4	183.667	-359.334	39.2446	1.9175e-09
4	0.0860142	-1.33462e-05	+	NA	NA	6	185.086	-358.172	40.4065	1.07255e-09
vs_m
	(Intercept)	area	s(stand_age)	interval_years	mean_years	df	logLik	AIC	delta	weight
15	-1.92178	NA	+	0.00651324	0.000966989	7	218.117	-422.234	0	0.685668
16	-1.92571	-1.08174e-06	+	0.0065088	0.000969549	8	218.119	-420.239	1.99472	0.25291
13	-1.34335	NA	NA	0.00526232	0.00068108	5	213.31	-416.619	5.61422	0.0414002
14	-1.33044	5.79433e-06	NA	0.00531413	0.000671356	6	213.389	-414.777	7.45633	0.0164814
7	0.00715939	NA	+	0.00696753	NA	6	211.276	-410.552	11.6814	0.00199308
8	-0.00161925	8.10544e-06	+	0.00698381	NA	7	211.35	-408.701	13.5327	0.000789819
5	0.0116923	NA	NA	0.00623027	NA	4	207.904	-407.809	14.425	0.000505561
6	-0.00125302	1.17203e-05	NA	0.00629642	NA	5	208.179	-406.359	15.875	0.000244846
9	-1.79385	NA	NA	NA	0.000922417	4	203.195	-398.389	23.8442	4.55427e-06
10	-1.79549	-1.79695e-06	NA	NA	0.000924197	5	203.2	-396.4	25.8333	1.68451e-06
11	-2.14407	NA	+	NA	0.001098	6	203.523	-395.046	27.188	8.55706e-07
12	-2.16647	-6.06869e-06	+	NA	0.00111247	7	203.57	-393.14	29.0937	3.2999e-07
1	0.0487345	NA	NA	NA	NA	3	195.636	-385.272	36.9613	6.45753e-09
3	0.0496604	NA	+	NA	NA	5	197.482	-384.963	37.2701	5.53378e-09
2	0.0455091	3.01768e-06	NA	NA	NA	4	195.656	-383.311	38.9225	2.4222e-09
4	0.0445034	4.80341e-06	+	NA	NA	6	197.499	-382.998	39.2359	2.07082e-09
vs_r
	(Intercept)	area	s(stand_age)	interval_years	mean_years	df	logLik	AIC	delta	weight
7	0.00839219	NA	+	0.00204935	NA	6	244.528	-477.057	0	0.409022
8	0.0182507	-9.12083e-06	+	0.00203364	NA	7	245.079	-476.158	0.898185	0.26104
15	0.0952312	NA	+	0.00206678	-4.35162e-05	7	244.569	-475.138	1.919	0.15669
16	0.0598533	-8.94848e-06	+	0.00204163	-2.09384e-05	8	245.089	-474.177	2.87921	0.0969467
3	0.0208175	NA	+	NA	NA	5	241.051	-472.103	4.95399	0.0343559
4	0.0324044	-1.08395e-05	+	NA	NA	6	241.576	-471.152	5.90421	0.021363
11	0.0162816	NA	+	NA	2.27056e-06	6	241.051	-470.103	6.95381	0.01264
12	-0.0161603	-1.1053e-05	+	NA	2.44243e-05	7	241.587	-469.174	7.88299	0.00794284
1	0.0219997	NA	NA	NA	NA	3	210.082	-414.164	62.8925	9.01206e-15
9	0.448911	NA	NA	NA	-0.000213687	4	210.766	-413.533	63.5238	6.5723e-15
13	0.631914	NA	NA	0.00156496	-0.000310151	5	211.555	-413.111	63.946	5.32179e-15
2	0.0454887	-2.19625e-05	NA	NA	NA	4	210.478	-412.956	64.1007	4.9256e-15
5	0.0168765	NA	NA	0.000823452	NA	4	210.328	-412.656	64.4004	4.24007e-15
10	0.458089	-2.04656e-05	NA	NA	-0.000207324	5	211.122	-412.244	64.8124	3.45079e-15
14	0.631209	-1.79029e-05	NA	0.0015108	-0.000300043	6	211.864	-411.729	65.3279	2.66664e-15
6	0.0394253	-2.09535e-05	NA	0.000801448	NA	5	210.713	-411.426	65.6307	2.29204e-15
b
	(Intercept)	area	s(stand_age)	interval_years	mean_years	df	logLik	AIC	delta	weight
15	-1.94887	NA	+	0.00763701	0.000978706	7	212.116	-410.232	0	0.712979
16	-1.95301	-1.20716e-06	+	0.00763233	0.000981439	8	212.119	-408.237	1.99494	0.262955
13	-1.37064	NA	NA	0.00613002	0.000693604	5	205.998	-401.997	8.23553	0.0116079
7	0.00373735	NA	+	0.00804832	NA	6	206.21	-400.419	9.81299	0.0052749
14	-1.35421	6.71611e-06	NA	0.00619277	0.000681593	6	206.093	-400.185	10.0472	0.00469203
8	-0.00492603	7.98894e-06	+	0.00806579	NA	7	206.269	-398.538	11.6942	0.00205923
5	0.00964037	NA	NA	0.00706734	NA	4	201.306	-394.612	15.6202	0.000289198
6	-0.00445324	1.27158e-05	NA	0.00714691	NA	5	201.598	-393.196	17.0364	0.000142455
9	-1.8924	NA	NA	NA	0.000973227	4	194.611	-381.221	29.0111	3.57594e-07
10	-1.89392	-1.78073e-06	NA	NA	0.000974937	5	194.615	-379.23	31.0026	1.32111e-07
11	-2.29812	NA	+	NA	0.00117689	6	195.514	-379.027	31.205	1.19399e-07
12	-2.32227	-8.08207e-06	+	NA	0.00119331	7	195.569	-377.137	33.0952	4.64039e-08
3	0.0530527	NA	+	NA	NA	5	190.358	-370.716	39.5166	1.87137e-09
1	0.051542	NA	NA	NA	NA	3	187.773	-369.545	40.6872	1.04223e-09
4	0.0492642	3.5343e-06	+	NA	NA	6	190.364	-368.728	41.5042	6.92698e-10
2	0.0482982	3.03807e-06	NA	NA	NA	4	187.789	-367.578	42.6547	3.89689e-10
c
	(Intercept)	area	s(stand_age)	interval_years	mean_years	df	logLik	AIC	delta	weight
3	0.0177332	NA	+	NA	NA	5	238.018	-466.037	0	0.293087
7	0.0129652	NA	+	0.00078754	NA	6	238.491	-464.982	1.05475	0.172966
4	0.0286793	-1.02e-05	+	NA	NA	6	238.443	-464.886	1.15047	0.164883
11	0.0893888	NA	+	NA	-3.59e-05	6	238.039	-464.079	1.95782	0.110119
8	0.0234602	-9.67e-06	+	0.00076499	NA	7	238.897	-463.794	2.2429	0.0954898
15	0.120832	NA	+	0.00081369	-5.41e-05	7	238.54	-463.08	2.95637	0.0668389
12	0.0571743	-1.01e-05	+	NA	-1.43e-05	7	238.447	-462.893	3.14366	0.0608638
16	0.087489	-9.38e-06	+	0.0007807	-3.23e-05	8	238.915	-461.829	4.20764	0.0357535
1	0.0187915	NA	NA	NA	NA	3	202.434	-398.868	67.1689	7.61e-16
9	0.582623	NA	NA	NA	-0.0002822	4	203.386	-398.771	67.2653	7.25e-16
2	0.0427194	-2.24e-05	NA	NA	NA	4	202.849	-397.697	68.3394	4.24e-16
10	0.587748	-2.04e-05	NA	NA	-0.0002739	5	203.745	-397.49	68.547	3.82e-16
13	0.67629	NA	NA	0.00081743	-0.0003316	5	203.565	-397.13	68.9064	3.19e-16
5	0.0184369	NA	NA	5.72e-05	NA	4	202.435	-396.87	69.167	2.8e-16
14	0.671679	-1.91e-05	NA	0.00074849	-0.0003189	6	203.897	-395.794	70.2427	1.64e-16
6	0.0425161	-2.23e-05	NA	2.68e-05	NA	5	202.849	-395.698	70.339	1.56e-16
BC
	(Intercept)	area	s(stand_age)	interval_years	mean_years	df	logLik	AIC	delta	weight
7	0.0157879	NA	+	0.0107417	NA	6	209.64	-407.28	0	0.453984
8	0.0342953	-1.73215e-05	+	0.0107463	NA	7	209.999	-405.998	1.28209	0.239132
15	-0.315745	NA	+	0.0106234	0.000166346	7	209.8	-405.6	1.68065	0.195926
16	-0.360928	-1.93824e-05	+	0.0106043	0.000199408	8	210.231	-404.462	2.81782	0.110958
13	1.69709	NA	NA	0.00943241	-0.000837188	5	192.565	-375.13	32.1501	4.7395e-08
14	1.71089	-2.09504e-05	NA	0.0094046	-0.000832783	6	192.663	-373.326	33.9544	1.92285e-08
5	0.0381971	NA	NA	0.00724484	NA	4	186.262	-364.524	42.7566	2.35812e-10
6	0.0697498	-2.93795e-05	NA	0.00722699	NA	5	186.436	-362.871	44.4088	1.03228e-10
3	0.082327	NA	+	NA	NA	5	184.162	-358.325	48.9553	1.06297e-11
11	-1.12111	NA	+	NA	0.000602556	6	184.933	-357.866	49.4143	8.45007e-12
4	0.109377	-2.52794e-05	+	NA	NA	6	184.362	-356.724	50.5565	4.77361e-12
12	-1.1803	-3.20754e-05	+	NA	0.000649372	7	185.267	-356.534	50.7465	4.34087e-12
1	0.083445	NA	NA	NA	NA	3	175.52	-345.04	62.2406	1.3857e-14
9	0.582701	NA	NA	NA	-0.000249903	4	175.996	-343.993	63.2875	8.20972e-15
2	0.123689	-3.76114e-05	NA	NA	NA	4	175.736	-343.473	63.8073	6.33088e-15
10	0.612722	-3.58501e-05	NA	NA	-0.00024573	5	176.197	-342.394	64.8862	3.69135e-15
MRG
	(Intercept)	area	s(stand_age)	interval_years	mean_years	df	logLik	AIC	delta	weight
15	-1.27988	NA	+	0.0163509	0.00064758	7	191.419	-368.839	0	0.423973
16	-1.33862	-2.29693e-05	+	0.0163324	0.000689343	8	191.894	-367.788	1.05048	0.250743
7	0.0111157	NA	+	0.016777	NA	6	189.769	-367.538	1.30081	0.221244
8	0.0283624	-1.61773e-05	+	0.0167881	NA	7	190.014	-366.029	2.80996	0.104031
13	2.12726	NA	NA	0.0143218	-0.00105163	5	178.343	-346.687	22.1519	6.56324e-06
14	2.13755	-1.50538e-05	NA	0.0143023	-0.00104866	6	178.375	-344.751	24.0879	2.49293e-06
5	0.0435809	NA	NA	0.011554	NA	4	171.295	-334.591	34.2479	1.5506e-08
6	0.0712215	-2.57172e-05	NA	0.0115354	NA	5	171.382	-332.763	36.0756	6.21751e-09
11	-2.47225	NA	+	NA	0.00129533	6	158.903	-305.807	63.0319	8.71254e-15
12	-2.55247	-4.29122e-05	+	NA	0.00135848	7	159.22	-304.439	64.3996	4.39688e-15
3	0.114902	NA	+	NA	NA	5	157.09	-304.181	64.6578	3.86434e-15
4	0.145745	-2.88159e-05	+	NA	NA	6	157.213	-302.426	66.4129	1.6068e-15
1	0.115683	NA	NA	NA	NA	3	153.892	-301.783	67.0555	1.16523e-15
2	0.157277	-3.88714e-05	NA	NA	NA	4	154.036	-300.071	68.7675	4.95063e-16
9	0.448001	NA	NA	NA	-0.000166344	4	154.013	-300.026	68.813	4.83932e-16
10	0.478647	-3.77171e-05	NA	NA	-0.000161482	5	154.15	-298.3	70.5391	2.04163e-16
M
	(Intercept)	area	s(stand_age)	interval_years	mean_years	df	logLik	AIC	delta	weight
5	0.00787391	NA	NA	0.00445535	NA	4	229.649	-451.297	0	0.222583
15	-0.675962	NA	+	0.00511654	0.000340271	7	232.563	-451.126	0.171346	0.204308
16	-0.736442	-1.13351e-05	+	0.00507375	0.000376736	8	233.302	-450.604	0.693843	0.157335
7	0.0041784	NA	+	0.00508741	NA	6	230.954	-449.907	1.39014	0.111078
6	0.015939	-7.2341e-06	NA	0.00440215	NA	5	229.881	-449.762	1.535	0.103317
13	-0.17164	NA	NA	0.00435452	9.01363e-05	5	229.798	-449.595	1.70194	0.0950433
8	0.0131582	-8.30175e-06	+	0.00507238	NA	7	231.336	-448.673	2.62491	0.05991
14	-0.191861	-8.05942e-06	NA	0.00428371	0.000104785	6	230.081	-448.161	3.1361	0.0463978
9	-0.580812	NA	NA	NA	0.000308109	4	219.54	-431.08	20.2174	9.06427e-06
1	0.0346424	NA	NA	NA	NA	3	218.139	-430.278	21.0198	6.06872e-06
10	-0.584338	-1.41316e-05	NA	NA	0.000317413	5	220.018	-430.036	21.261	5.37923e-06
2	0.0474715	-1.20398e-05	NA	NA	NA	4	218.528	-429.056	22.2412	3.2951e-06
11	-0.821022	NA	+	NA	0.000428329	6	219.85	-427.701	23.5969	1.67296e-06
12	-0.86115	-1.55091e-05	+	NA	0.000456677	7	220.454	-426.908	24.3893	1.1257e-06
3	0.0347105	NA	+	NA	NA	5	218.233	-426.466	24.831	9.02634e-07
4	0.047358	-1.18759e-05	+	NA	NA	6	218.586	-425.171	26.1262	4.72347e-07
R
	(Intercept)	area	s(stand_age)	interval_years	mean_years	df	logLik	AIC	delta	weight
3	0.00531958	NA	+	NA	NA	5	313.969	-617.938	0	0.274274
7	0.00325903	NA	+	0.000351379	NA	6	314.726	-617.452	0.486165	0.215087
4	0.00759154	-2.12123e-06	+	NA	NA	6	314.223	-616.446	1.49214	0.130068
11	0.0525082	NA	+	NA	-2.3614e-05	6	314.046	-616.091	1.84731	0.108904
8	0.00535486	-1.89453e-06	+	0.000340009	NA	7	314.933	-615.865	2.07299	0.0972839
15	0.0538738	NA	+	0.000354335	-2.53372e-05	7	314.816	-615.632	2.30611	0.0865803
12	0.043062	-1.99564e-06	+	NA	-1.78174e-05	7	314.266	-614.532	3.40652	0.0499423
16	0.0455471	-1.75001e-06	+	0.000343234	-2.01999e-05	8	314.989	-613.978	3.96047	0.0378598
9	0.475171	NA	NA	NA	-0.000234824	4	261.267	-514.535	103.404	9.64651e-24
13	0.381401	NA	NA	-0.000787343	-0.000185431	5	261.973	-513.946	103.992	7.1873e-24
10	0.478119	-5.33571e-06	NA	NA	-0.000233441	5	261.329	-512.659	105.28	3.77563e-24
5	0.0139393	NA	NA	-0.00126795	NA	4	260.317	-512.635	105.304	3.73035e-24
14	0.3839	-6.63892e-06	NA	-0.000801395	-0.000183082	6	262.061	-512.122	105.817	2.88683e-24
6	0.0230845	-8.50158e-06	NA	-0.00127564	NA	5	260.449	-510.897	107.041	1.56491e-24
1	0.006024	NA	NA	NA	NA	3	258.291	-510.582	107.356	1.33673e-24
2	0.013509	-6.99413e-06	NA	NA	NA	4	258.393	-508.786	109.152	5.44613e-25
G
	(Intercept)	area	s(stand_age)	interval_years	mean_years	df	logLik	AIC	delta	weight
7	-0.00911759	NA	+	0.0146042	NA	6	205.444	-398.887	0	0.427957
15	-0.650972	NA	+	0.0144183	0.000321867	7	206.069	-398.138	0.748935	0.294287
8	-0.00478102	-3.9844e-06	+	0.014593	NA	7	205.467	-396.935	1.95273	0.161202
16	-0.674883	-7.21684e-06	+	0.0143908	0.00033779	8	206.143	-396.286	2.60134	0.116554
13	2.34639	NA	NA	0.0134654	-0.00117561	5	188.683	-367.367	31.5206	6.12045e-08
14	2.34707	-1.12178e-06	NA	0.0134637	-0.00117535	6	188.684	-365.367	33.5201	2.25216e-08
5	0.0166603	NA	NA	0.010431	NA	4	178.146	-348.291	50.5962	4.4113e-12
6	0.0306714	-1.3012e-05	NA	0.0104175	NA	5	178.178	-346.355	52.5323	1.67554e-12
11	-1.62949	NA	+	NA	0.000856311	6	170.089	-328.178	70.7092	1.89275e-16
3	0.0808306	NA	+	NA	NA	5	168.855	-327.71	71.1774	1.49767e-16
12	-1.674	-2.19739e-05	+	NA	0.000890372	7	170.22	-326.44	72.447	7.93832e-17
4	0.0945321	-1.27999e-05	+	NA	NA	6	168.897	-325.793	73.0941	5.74392e-17
1	0.0816702	NA	NA	NA	NA	3	161.636	-317.272	81.6149	8.10885e-19
9	0.784256	NA	NA	NA	-0.000351679	4	162.271	-316.543	82.3447	5.62962e-19
2	0.108343	-2.49261e-05	NA	NA	NA	4	161.722	-315.444	83.4437	3.24968e-19
10	0.80059	-2.24403e-05	NA	NA	-0.000347835	5	162.343	-314.685	84.2022	2.22395e-19
vs_QT
	(Intercept)	area	s(stand_age)	interval_years	mean_years	df	logLik	AIC	delta	weight
1	0.720928	NA	NA	NA	NA	3	71.2655	-136.531	0	0.182433
11	6.79642	NA	+	NA	-0.0030425	6	73.9765	-135.953	0.578157	0.136634
9	2.25196	NA	NA	NA	-0.000766308	4	71.5362	-135.072	1.45859	0.0879784
2	0.811202	-8.43659e-05	NA	NA	NA	4	71.5126	-135.025	1.50591	0.0859212
5	0.746654	NA	NA	-0.00416263	NA	4	71.4752	-134.95	1.58069	0.0827677
15	6.57271	NA	+	-0.00626293	-0.00291151	7	74.4424	-134.885	1.64628	0.0800974
12	6.69142	-3.25105e-05	+	NA	-0.0029725	7	74.0306	-134.061	2.4699	0.0530606
3	0.71895	NA	+	NA	NA	5	72.0231	-134.046	2.48482	0.0526663
10	2.25348	-7.92791e-05	NA	NA	-0.000724606	5	71.754	-133.508	3.02297	0.0402416
6	0.843958	-8.97721e-05	NA	-0.00436666	NA	5	71.7449	-133.49	3.04134	0.0398736
7	0.763646	NA	+	-0.00735908	NA	6	72.63	-133.26	3.27109	0.0355465
13	1.9456	NA	NA	-0.00285749	-0.000604138	5	71.6242	-133.248	3.28267	0.0353413
16	6.4458	-3.7828e-05	+	-0.00641063	-0.00282725	8	74.5178	-133.036	3.49537	0.0317756
4	0.786858	-6.33998e-05	+	NA	NA	6	72.1975	-132.395	4.13608	0.0230656
14	1.9145	-8.44976e-05	NA	-0.00319834	-0.000542264	6	71.8647	-131.729	4.80162	0.0165366
8	0.83726	-6.7759e-05	+	-0.00753313	NA	7	72.8355	-131.671	4.86011	0.0160599
vs_MRG
	(Intercept)	area	s(stand_age)	interval_years	mean_years	df	logLik	AIC	delta	weight
7	0.0157879	NA	+	0.0107417	NA	6	209.64	-407.28	0	0.453984
8	0.0342953	-1.73215e-05	+	0.0107463	NA	7	209.999	-405.998	1.28209	0.239132
15	-0.315745	NA	+	0.0106234	0.000166346	7	209.8	-405.6	1.68065	0.195926
16	-0.360928	-1.93824e-05	+	0.0106043	0.000199408	8	210.231	-404.462	2.81782	0.110958
13	1.69709	NA	NA	0.00943241	-0.000837188	5	192.565	-375.13	32.1501	4.7395e-08
14	1.71089	-2.09504e-05	NA	0.0094046	-0.000832783	6	192.663	-373.326	33.9544	1.92285e-08
5	0.0381971	NA	NA	0.00724484	NA	4	186.262	-364.524	42.7566	2.35812e-10
6	0.0697498	-2.93795e-05	NA	0.00722699	NA	5	186.436	-362.871	44.4088	1.03228e-10
3	0.082327	NA	+	NA	NA	5	184.162	-358.325	48.9553	1.06297e-11
11	-1.12111	NA	+	NA	0.000602556	6	184.933	-357.866	49.4143	8.45007e-12
4	0.109377	-2.52794e-05	+	NA	NA	6	184.362	-356.724	50.5565	4.77361e-12
12	-1.1803	-3.20754e-05	+	NA	0.000649372	7	185.267	-356.534	50.7465	4.34087e-12
1	0.083445	NA	NA	NA	NA	3	175.52	-345.04	62.2406	1.3857e-14
9	0.582701	NA	NA	NA	-0.000249903	4	175.996	-343.993	63.2875	8.20972e-15
2	0.123689	-3.76114e-05	NA	NA	NA	4	175.736	-343.473	63.8073	6.33088e-15
10	0.612722	-3.58501e-05	NA	NA	-0.00024573	5	176.197	-342.394	64.8862	3.69135e-15
vs_M
	(Intercept)	area	s(stand_age)	interval_years	mean_years	df	logLik	AIC	delta	weight
5	0.00468816	NA	NA	0.00327304	NA	4	262.769	-517.537	0	0.369039
6	0.0113675	-6.02037e-06	NA	0.0032331	NA	5	263.162	-516.324	1.21343	0.201178
13	-0.0372417	NA	NA	0.00325031	2.10508e-05	5	262.787	-515.574	1.96354	0.138259
7	0.00360573	NA	+	0.00345574	NA	6	263.319	-514.638	2.89899	0.0866095
14	-0.0540271	-6.27893e-06	NA	0.00319766	3.29691e-05	6	263.206	-514.413	3.12454	0.0773728
8	0.0102474	-5.96691e-06	+	0.00341249	NA	7	263.75	-513.501	4.03653	0.0490401
15	-0.226744	NA	+	0.00343199	0.000115344	7	263.716	-513.432	4.10551	0.0473775
16	-0.258867	-6.9679e-06	+	0.00338165	0.000135297	8	264.295	-512.591	4.94631	0.0311168
9	-0.36167	NA	NA	NA	0.000193341	4	250.649	-493.297	24.2399	2.01117e-06
1	0.024512	NA	NA	NA	NA	3	249.429	-492.858	24.679	1.61472e-06
10	-0.362215	-1.11879e-05	NA	NA	0.000199581	5	251.227	-492.454	25.0829	1.31943e-06
2	0.0349254	-9.77534e-06	NA	NA	NA	4	249.923	-491.846	25.6914	9.73311e-07
3	0.024571	NA	+	NA	NA	5	249.909	-489.818	27.7189	3.53177e-07
11	-0.38076	NA	+	NA	0.000202897	6	250.652	-489.304	28.2329	2.73135e-07
4	0.034768	-9.5665e-06	+	NA	NA	6	250.334	-488.669	28.8683	1.98796e-07
12	-0.408594	-1.14183e-05	+	NA	0.00022292	7	251.249	-488.498	29.039	1.82527e-07
vs_R
	(Intercept)	area	s(stand_age)	interval_years	mean_years	df	logLik	AIC	delta	weight
3	0.00406213	NA	+	NA	NA	5	325.509	-641.019	0	0.334136
7	0.00299244	NA	+	0.000182409	NA	6	325.781	-639.563	1.45625	0.161325
4	0.00577893	-1.6029e-06	+	NA	NA	6	325.704	-639.408	1.61119	0.149299
11	0.0475983	NA	+	NA	-2.17863e-05	6	325.597	-639.193	1.82555	0.134125
8	0.00463848	-1.48787e-06	+	0.000173467	NA	7	325.95	-637.899	3.11944	0.0702337
15	0.0483158	NA	+	0.000185034	-2.26883e-05	7	325.877	-637.754	3.26529	0.0652942
12	0.0405994	-1.47959e-06	+	NA	-1.74909e-05	7	325.759	-637.518	3.5006	0.0580466
16	0.0418775	-1.35396e-06	+	0.000176438	-1.87156e-05	8	326.014	-636.027	4.9918	0.0275402
9	0.394071	NA	NA	NA	-0.00019492	4	271.22	-534.44	106.579	2.40177e-24
13	0.297797	NA	NA	-0.000809316	-0.000144206	5	272.164	-534.328	106.691	2.27109e-24
5	0.0120342	NA	NA	-0.00118377	NA	4	270.885	-533.771	107.248	1.71917e-24
10	0.396293	-4.45217e-06	NA	NA	-0.000193647	5	271.279	-532.559	108.46	9.37855e-25
14	0.299751	-5.79416e-06	NA	-0.000822149	-0.000142041	6	272.254	-532.509	108.51	9.14717e-25
6	0.0198266	-7.24219e-06	NA	-0.00119066	NA	5	271.015	-532.031	108.988	7.20199e-25
1	0.00464632	NA	NA	NA	NA	3	268.628	-531.256	109.763	4.88862e-25
2	0.0108828	-5.82752e-06	NA	NA	NA	4	268.726	-529.452	111.567	1.98395e-25
vs_R
	(Intercept)	area	s(stand_age)	interval_years	mean_years	df	logLik	AIC	delta	weight
7	-0.000284575	NA	+	0.00947235	NA	6	225.711	-439.423	0	0.514024
8	0.00817681	-7.83415e-06	+	0.0094606	NA	7	225.827	-437.655	1.76769	0.21239
15	-0.0918199	NA	+	0.00944398	4.59122e-05	7	225.73	-437.461	1.96208	0.192719
16	-0.115101	-8.45633e-06	+	0.00942152	6.21695e-05	8	225.862	-435.724	3.69893	0.0808671
13	1.79147	NA	NA	0.00910577	-0.000895546	5	204.698	-399.397	40.026	1.04581e-09
14	1.79649	-8.96335e-06	NA	0.00909051	-0.00089321	6	204.726	-397.451	41.9715	3.95352e-10
5	0.0165245	NA	NA	0.00682705	NA	4	195.583	-383.167	56.2557	3.12758e-13
3	0.0581071	NA	+	NA	NA	5	196.501	-383.001	56.4212	2.8792e-13
11	-0.728679	NA	+	NA	0.000393933	6	197.019	-382.037	57.3853	1.77796e-13
6	0.0358187	-1.79285e-05	NA	0.00680996	NA	5	195.683	-381.365	58.0575	1.27047e-13
4	0.0729459	-1.38652e-05	+	NA	NA	6	196.602	-381.204	58.2186	1.17214e-13
12	-0.764952	-1.82071e-05	+	NA	0.00042185	7	197.194	-380.389	59.034	7.79662e-14
9	0.72947	NA	NA	NA	-0.000335552	4	185.059	-362.117	77.3057	8.39978e-18
1	0.0590995	NA	NA	NA	NA	3	184.037	-362.075	77.3481	8.22358e-18
2	0.0866106	-2.57116e-05	NA	NA	NA	4	184.19	-360.38	79.043	3.52381e-18
10	0.747139	-2.33358e-05	NA	NA	-0.000331898	5	185.188	-360.376	79.0464	3.51789e-18
B
	(Intercept)	area	s(stand_age)	interval_years	mean_years	df	logLik	AIC	delta	weight
13	-0.396484	NA	NA	0.00210726	0.000201604	5	247.347	-484.693	0	0.22521
5	0.00533764	NA	NA	0.0022863	NA	4	246.225	-484.449	0.24394	0.19935
14	-0.428021	-9.45637e-06	NA	0.00201124	0.000222736	6	248.074	-484.148	0.545183	0.171475
6	0.0140182	-7.75766e-06	NA	0.00222292	NA	5	246.708	-483.415	1.278	0.11887
7	0.00709515	NA	+	0.0019866	NA	6	247.556	-483.113	1.58039	0.10219
8	0.0158904	-7.85297e-06	+	0.00192108	NA	7	248.068	-482.136	2.55717	0.0627052
15	-0.230377	NA	+	0.00196683	0.000118894	7	247.844	-481.688	3.00495	0.0501269
16	-0.274019	-8.93131e-06	+	0.00188786	0.000145752	8	248.497	-480.994	3.69939	0.0354221
10	-0.560792	-1.21469e-05	NA	NA	0.000296522	5	243.92	-477.841	6.85242	0.00732155
9	-0.54334	NA	NA	NA	0.000281333	4	242.876	-477.753	6.94028	0.00700688
3	0.0187449	NA	+	NA	NA	5	243.65	-477.299	7.3938	0.00558527
4	0.0293012	-9.85585e-06	+	NA	NA	6	244.39	-476.78	7.9133	0.00430761
11	-0.254428	NA	+	NA	0.000136709	6	243.992	-475.984	8.70914	0.00289348
1	0.0187449	NA	NA	NA	NA	3	240.939	-475.879	8.8145	0.002745
12	-0.305223	-1.10592e-05	+	NA	0.000168047	7	244.913	-475.825	8.86799	0.00267256
2	0.0296638	-1.01944e-05	NA	NA	NA	4	241.68	-475.361	9.33259	0.00211856
C
	(Intercept)	area	s(stand_age)	interval_years	mean_years	df	logLik	AIC	delta	weight
7	0.00962205	NA	+	0.0085531	NA	6	222.567	-433.135	0	0.520371
8	0.0171881	-7.01382e-06	+	0.00854407	NA	7	222.653	-431.307	1.82804	0.208622
15	0.0861245	NA	+	0.00858166	-3.83879e-05	7	222.58	-431.16	1.97499	0.193842
16	0.0676321	-6.75775e-06	+	0.00856323	-2.54504e-05	8	222.659	-429.318	3.81719	0.0771651
3	0.0624636	NA	+	NA	NA	5	198.987	-387.975	45.1603	8.12614e-11
11	-0.533247	NA	+	NA	0.000298271	6	199.294	-386.588	46.5468	4.06261e-11
4	0.0756898	-1.23572e-05	+	NA	NA	6	199.069	-386.139	46.9963	3.2448e-11
12	-0.564415	-1.57033e-05	+	NA	0.000322292	7	199.425	-384.851	48.2841	1.70431e-11
13	2.18003	NA	NA	0.00783885	-0.00108378	5	188.639	-367.278	65.8566	2.60451e-15
14	2.18617	-1.0631e-05	NA	0.00782147	-0.0010811	6	188.664	-365.329	67.8062	9.82634e-16
5	0.032092	NA	NA	0.00506918	NA	4	179.59	-351.18	81.9547	8.31908e-19
6	0.0552223	-2.1505e-05	NA	0.00505069	NA	5	179.682	-349.363	83.7716	3.35385e-19
9	1.25614	NA	NA	NA	-0.000596842	4	177.608	-347.215	85.9196	1.1458e-19
10	1.27443	-2.30335e-05	NA	NA	-0.000593657	5	177.7	-345.399	87.7357	4.62118e-20
1	0.0637472	NA	NA	NA	NA	3	174.899	-343.798	89.3365	2.07561e-20
2	0.0929409	-2.72815e-05	NA	NA	NA	4	175.023	-342.045	91.0899	8.63759e-21
